# Programming Cell-Free Biosensors with DNA Strand Displacement Circuits

**DOI:** 10.1101/2021.03.16.435693

**Authors:** Jaeyoung K. Jung, Khalid K. Alam, Julius B. Lucks

## Abstract

Cell-free biosensors are emerging as powerful platforms for monitoring human and environmental health. Here, we expand the capabilities of biosensors by interfacing their outputs with toehold-mediated strand displacement circuits, a dynamic DNA nanotechnology that enables molecular computation through programmable interactions between nucleic acid strands. We develop design rules for interfacing biosensors with strand displacement circuits, show that these circuits allow fine-tuning of reaction kinetics and faster response times, and demonstrate a circuit that acts like an analog-to-digital converter to create a series of binary outputs that encode the concentration range of the target molecule being detected. We believe this work establishes a pathway to create “smart” diagnostics that use molecular computations to enhance the speed, robustness and utility of biosensors.
