## Supplementary material for "Programming Cell-Free Biosensors with DNA Strand Displacement Circuits": DNA Sequences

### Sheet: DNA Template
Template Annotation	Sequences	Plasmid #	Addgene #
T7 ⎯ GGGA ⎯ tetO ⎯ 3WJdB ⎯ T	GCGGATAACAATTTCACACAGGAAACAGCTATGACCATGATTACGCCAAGCTTGCATGCCTGCAGGTCGACTCTAGATAATACGACTCACTATAGGGATCCCTATCAGTGATAGAGACCCACATACTCTGATGATCCGAGACGGTCGGGTCCAGATATTCGTATCTGTCGAGTAGAGTGTGGGCTCGGATCATTCATGGCAAGAGACGGTCGGGTCCAGATATTCGTATCTGTCGAGTAGAGTGTGGGCTCTTGCCATGTGTATGTGGGTAGCATAACCCCTTGGGGCCTCTAAACGGGTCTTGAGGGGTTTTTTG	pJBL704	140374
Template Annotation	Sequences	PCR Template	PCR Primers
T7 ⎯ GG ⎯ InvadeR1_3'	TAATACGACTCACTATAGGAACCTAGCCCTTGTCATAGAGCTC	KKA.C34	KKA.C32, KKA.C33
T7 ⎯ GG ⎯ InvadeR1_3' ⎯ T	TAATACGACTCACTATAGGAACCTAGCCCTTGTCATAGAGCTCTAGCATAACCCCTTGGGGCCTCTAAACGGGTCTTGAGGGGTTTTTTG	KKA.C35	KJJ.A69, KJJ.A70
T7 ⎯ GG ⎯ InvadeR1_5' (Variant1)	TAATACGACTCACTATAGGCTCGAGATACTGTTCCCGATCCAA	N/A
T7 ⎯ GG ⎯ InvadeR1_5' (Variant1) ⎯ T	TAATACGACTCACTATAGGCTCGAGATACTGTTCCCGATCCAATAGCATAACCCCTTGGGGCCTCTAAACGGGTCTTGAGGGGTTTTTTG	KJJ.A68	KJJ.C56, KJJ.A70
T7 ⎯ GGTG ⎯ InvadeR1_5' (Variant2)	TAATACGACTCACTATAGGTGCTCGAGATACTGTTCCCGATCCAA	KJJ.C64	KJJ.D77, KJJ.C37
T7 ⎯ GGAT ⎯ InvadeR1_5' (Variant2 Strengthened)	TAATACGACTCACTATAGGATCTCGAGATACTGTTCCCGATCCAA	KJJ.E54	KJJ.E53, KJJ.C37
T7 ⎯ GGTAA ⎯ InvadeR1_5' (Variant3)	TAATACGACTCACTATAGGTAACTCGAGATACTGTTCCCGATCCAA	KJJ.C66	KJJ.D77, KJJ.C37
T7 ⎯ GGGAT⎯ InvadeR1_5' (Variant3 Strengthened)	TAATACGACTCACTATAGGGATCTCGAGATACTGTTCCCGATCCAA	KJJ.E56	KJJ.C36, KJJ.C37
T7 ⎯ tetO ⎯ InvadeR1_5'	TAATACGACTCACTATATCCCTATCAGTGATAGAGACTCGAGATACTGTTCCCGATCCAA	KJJ.F29	KJJ.C35, KJJ.C37
T7 ⎯ GG ⎯ tetO ⎯ InvadeR1_5'	TAATACGACTCACTATAGGTCCCTATCAGTGATAGAGACTCGAGATACTGTTCCCGATCCAA	KJJ.B9	KJJ.B11, KJJ.B14
T7 ⎯ GGGA ⎯ tetO ⎯ InvadeR1_5'	TAATACGACTCACTATAGGGATCCCTATCAGTGATAGAGACTCGAGATACTGTTCCCGATCCAA	KJJ.F30	KJJ.C36, KJJ.C37
T7 ⎯ GGGAGA ⎯ tetO ⎯ InvadeR1_5'	TAATACGACTCACTATAGGGAGATCCCTATCAGTGATAGAGACTCGAGATACTGTTCCCGATCCAA	KJJ.F31	KJJ.C36, KJJ.C37
T7 ⎯ GGGAGACC ⎯ tetO ⎯ InvadeR1_5'	TAATACGACTCACTATAGGGAGACCTCCCTATCAGTGATAGAGACTCGAGATACTGTTCCCGATCCAA	KJJ.F32	KJJ.C36, KJJ.C37
T7 ⎯ GGGAGACCAC ⎯ tetO ⎯ InvadeR1_5'	TAATACGACTCACTATAGGGAGACCACTCCCTATCAGTGATAGAGACTCGAGATACTGTTCCCGATCCAA	KJJ.F33	KJJ.C36, KJJ.C37
T7 ⎯ GG ⎯ ttgO ⎯ InvadeR1_5'	TAATACGACTCACTATAGGTATTTACAAACAACCATGAATGTAAGTACTCGAGATACTGTTCCCGATCCAA	KJJ.E59	KJJ.D77, KJJ.C37
T7 ⎯ GA ⎯ smtO ⎯ InvadeR1_5'	TAATACGACTCACTATAGACACATGAACAGTTATTCAGATACTCGAGATACTGTTCCCGATCCAA	KJJ.C72	KJJ.C71, KJJ.C37
T7 ⎯ GA ⎯ smtO ⎯ InvadeR1_5' ⎯ InvadeR1_5'	TAATACGACTCACTATAGACACATGAACAGTTATTCAGATACTCGAGATACTGTTCCCGATCCAACTCGAGATACTGTTCCCGATCCAA	KJJ.F01	KJJ.C71, KJJ.C37
T7 ⎯ GA ⎯ smtO ⎯ Hairpin1 ⎯ InvadeR1_5'	TAATACGACTCACTATAGACACATGAACAGTTATTCAGATATTTTTTCTGAATAACTGTTCTCGAGATACTGTTCCCGATCCAA	KJJ.F02	KJJ.C71, KJJ.C37
T7 ⎯ GA ⎯ smtO ⎯ 12BP stem Hairpin2 ⎯ InvadeR1_5'	TAATACGACTCACTATAGACACATGAACAGTTATTCAGATAAATAACTGTTCACTCGAGATACTGTTCCCGATCCAA	KJJ.F13	KJJ.C71, KJJ.C37
T7 ⎯ GA ⎯ smtO ⎯ 13BP stem Hairpin2 ⎯ InvadeR1_5'	TAATACGACTCACTATAGACACATGAACAGTTATTCAGATAAATAACTGTTCATCTCGAGATACTGTTCCCGATCCAA	KJJ.F14	KJJ.C71, KJJ.C37
T7 ⎯ GA ⎯ smtO ⎯ 14BP stem Hairpin2 ⎯ InvadeR1_5'	TAATACGACTCACTATAGACACATGAACAGTTATTCAGATAAATAACTGTTCATGCTCGAGATACTGTTCCCGATCCAA	KJJ.F15	KJJ.C71, KJJ.C37
T7 ⎯ GA ⎯ smtO ⎯ 12BP stem Hairpin2 ⎯ A ⎯ InvadeR1_5' (1BP spacer)	TAATACGACTCACTATAGACACATGAACAGTTATTCAGATAAATAACTGTTCAACTCGAGATACTGTTCCCGATCCAA	KJJ.F16	KJJ.C71, KJJ.C37
T7 ⎯ GA ⎯ smtO ⎯ 12BP stem Hairpin2 ⎯ AA ⎯ InvadeR1_5' (2BP spacer)	TAATACGACTCACTATAGACACATGAACAGTTATTCAGATAAATAACTGTTCAAACTCGAGATACTGTTCCCGATCCAA	KJJ.F17	KJJ.C71, KJJ.C37
T7 ⎯ GA ⎯ smtO ⎯ 12BP stem Hairpin2 ⎯ AAA ⎯ InvadeR1_5' (3BP spacer)	TAATACGACTCACTATAGACACATGAACAGTTATTCAGATAAATAACTGTTCAAAACTCGAGATACTGTTCCCGATCCAA	KJJ.F18	KJJ.C71, KJJ.C37
T7 ⎯ GG ⎯ InvadeR2_5'	TAATACGACTCACTATAGGGACAAATGAAACAGACAAAGGCAGAACG	N/A
T7 ⎯ GG ⎯ smtO ⎯ InvadeR2_5'	TAATACGACTCACTATAGGCACATGAACAGTTATTCAGATAGACAAATGAAACAGACAAAGGCAGAACG	KJJ.E60	KJJ.C56, KJJ.E05

### Sheet: Oligos
DNA Gate Oligo	Sequence	Purpose
KKA.C36	CCTTGTCA TAGAGCTC /3IABkFQ/
KKA.C37	/56-FAM/ GAGCTCTA TGACAAGG GCTAGGTT
KKA.C38	/56-FAM/mGmAmGmCmUmCmUmAmUmGmAmCmAmAmGmGmGmCmUmAmGmGmUmU
KJJ.A72	TTGGATCGGGAACAGTATCTCGAG /36-FAM/
KJJ.A73	/5IABkFQ/ CTCGAGATACTGTTCC
KJJ.C01	CGTTCTGCCTTTGTCTGTTTCATTTGTC /36-FAM/
KJJ.C03	/5IABkFQ/ GACAAATGAAACAGACAAAGGCAG
KJJ.C21	CGTTCTGCCTTTGTCTGTTTCATTTGTC
KJJ.C22	GACAAATGAAACAGACAAAG
DNA Template Oligo	Sequence	Purpose
KKA.C34	TAATACGACTCACTATAGGAACCTAGCCCTTGTCATAGAGCTC	Oligo PCR template for T7 ⎯ GG ⎯ InvadeR1_3'
KJJ.E32	TAATACGACTCACTATAGGAACCTAGCCCTTGTCATAGAGCTCGCCGGCCATGGTCCCAGCCTCCTCGCTGGCGGCCGGTGGGCAACATTCCGAGGGGACCGTCCCCTCGGTAATGGCGAATGGGACC	Oligo PCR template for T7 ⎯ GG ⎯ InvadeR1_3' with HDV ribozyme (ultramer)
KKA.C35	TAATACGACTCACTATAGGAACCTAGCCCTTGTCATAGAGCTCTAGCATAACCCCTTGGGGCCTCTAAACGGGTCTTGAGGGGTTTTTTG	Oligo PCR template for T7 ⎯ GG ⎯ InvadeR1_3' ⎯ T
KJJ.A65	TAATACGACTCACTATAGGCTCGAGATACTGTTCCCGATCCAA	Top strand for T7 ⎯ GG ⎯ InvadeR1_5' (Variant1)
KJJ.A66	TTGGATCGGGAACAGTATCTCGAGCCTATAGTGAGTCGTATTA	Bottom strand for T7 ⎯ GG ⎯ InvadeR1_5' (Variant1)
KJJ.A67	GGCTCGAGATACTGTTCCCGATCCAA	Invading DNA strand for DNA Gate 1
KJJ.E33	TAATACGACTCACTATAGGCTCGAGATACTGTTCCCGATCCAAGCCGGCCATGGTCCCAGCCTCCTCGCTGGCGGCCGGTGGGCAACATTCCGAGGGGACCGTCCCCTCGGTAATGGCGAATGGGACC	Oligo PCR template for T7 ⎯ GG ⎯ InvadeR1_5' (Variant1) with HDV ribozyme (ultramer)
KJJ.A68	TAATACGACTCACTATAGGCTCGAGATACTGTTCCCGATCCAATAGCATAACCCCTTGGGGCCTCTAAACGGGTCTTGAGGGGTTTTTTG	Oligo PCR template for T7 ⎯ GG ⎯ InvadeR1_5' (Variant1) ⎯ T
KJJ.C64	TAATACGACTCACTATAGGTGCTCGAGATACTGTTCCCGATCCAA	Oligo PCR template for T7 ⎯ GGTG ⎯ InvadeR1_5' (Variant2)
KJJ.E34	TAATACGACTCACTATAGGTGCTCGAGATACTGTTCCCGATCCAAGCCGGCCATGGTCCCAGCCTCCTCGCTGGCGGCCGGTGGGCAACATTCCGAGGGGACCGTCCCCTCGGTAATGGCGAATGGGACC	Oligo PCR template for T7 ⎯ GGTG ⎯ InvadeR1_5' (Variant2) with HDV ribozyme (ultramer)
KJJ.E54	TAATACGACTCACTATAGGATCTCGAGATACTGTTCCCGATCCAA	Oligo PCR template for T7 ⎯ GGAT ⎯ InvadeR1_5' (Variant2 Strengthened)
KJJ.E55	TAATACGACTCACTATAGGATCTCGAGATACTGTTCCCGATCCAAGCCGGCCATGGTCCCAGCCTCCTCGCTGGCGGCCGGTGGGCAACATTCCGAGGGGACCGTCCCCTCGGTAATGGCGAATGGGACC	Oligo PCR template for T7 ⎯ GGAT ⎯ InvadeR1_5' (Variant2 Strengthened) with HDV ribozyme (ultramer)
KJJ.C66	TAATACGACTCACTATAGGTAACTCGAGATACTGTTCCCGATCCAA	Oligo PCR template for T7 ⎯ GGTAA ⎯ InvadeR1_5' (Variant3)
KJJ.E35	TAATACGACTCACTATAGGTAACTCGAGATACTGTTCCCGATCCAAGCCGGCCATGGTCCCAGCCTCCTCGCTGGCGGCCGGTGGGCAACATTCCGAGGGGACCGTCCCCTCGGTAATGGCGAATGGGACC	Oligo PCR template for T7 ⎯ GGTAA ⎯ InvadeR1_5' (Variant3) with HDV ribozyme (ultramer)
KJJ.E56	TAATACGACTCACTATAGGGATCTCGAGATACTGTTCCCGATCCAA	Oligo PCR template for T7 ⎯ GGGAT⎯ InvadeR1_5' (Variant3 Strengthened)
KJJ.E57	TAATACGACTCACTATAGGGATCTCGAGATACTGTTCCCGATCCAAGCCGGCCATGGTCCCAGCCTCCTCGCTGGCGGCCGGTGGGCAACATTCCGAGGGGACCGTCCCCTCGGTAATGGCGAATGGGACC	Oligo PCR template for T7 ⎯ GGGAT⎯ InvadeR1_5' (Variant3 Strengthened) with HDV ribozyme (ultramer)
KJJ.F29	TAATACGACTCACTATATCCCTATCAGTGATAGAGACTCGAGATACTGTTCCCGATCCAA	Oligo PCR template for T7 ⎯ tetO ⎯ InvadeR1_5'
KJJ.B9	TAATACGACTCACTATAGGTCCCTATCAGTGATAGAGACTCGAGATACTGTTCCCGA	Oligo PCR template for T7 ⎯ GG ⎯ tetO ⎯ InvadeR1_5'
KJJ.F30	TAATACGACTCACTATAGGGATCCCTATCAGTGATAGAGACTCGAGATACTGTTCCCGATCCAA	Oligo PCR template for T7 ⎯ GGGA ⎯ tetO ⎯ InvadeR1_5'
KJJ.F31	TAATACGACTCACTATAGGGAGATCCCTATCAGTGATAGAGACTCGAGATACTGTTCCCGATCCAA	Oligo PCR template for T7 ⎯ GGGAGA ⎯ tetO ⎯ InvadeR1_5'
KJJ.F32	TAATACGACTCACTATAGGGAGACCTCCCTATCAGTGATAGAGACTCGAGATACTGTTCCCGATCCAA	Oligo PCR template for T7 ⎯ GGGAGACC ⎯ tetO ⎯ InvadeR1_5'
KJJ.F33	TAATACGACTCACTATAGGGAGACCACTCCCTATCAGTGATAGAGACTCGAGATACTGTTCCCGATCCAA	Oligo PCR template for T7 ⎯ GGGAGACCAC ⎯ tetO ⎯ InvadeR1_5'
KJJ.E59	TAATACGACTCACTATAGGTATTTACAAACAACCATGAATGTAAGTACTCGAGATACTGTTCCCGATCCAA	Oligo PCR template for T7 ⎯ GG ⎯ ttgO ⎯ InvadeR1_5'
KJJ.C72	TAATACGACTCACTATAGACACATGAACAGTTATTCAGATACTCGAGATACTGTTCCCGATCCAA	Oligo PCR template for T7 ⎯ GA ⎯ smtO ⎯ InvadeR1_5'
KJJ.F01	TAATACGACTCACTATAGACACATGAACAGTTATTCAGATACTCGAGATACTGTTCCCGATCCAACTCGAGATACTGTTCCCGATCCAA	Oligo PCR template for T7 ⎯ GA ⎯ smtO ⎯ InvadeR1_5' ⎯ InvadeR1_5'
KJJ.F02	TAATACGACTCACTATAGACACATGAACAGTTATTCAGATATTTTTTCTGAATAACTGTTCTCGAGATACTGTTCCCGATCCAA	Oligo PCR template for T7 ⎯ GA ⎯ smtO ⎯ Hairpin1 ⎯ InvadeR1_5'
KJJ.F13	TAATACGACTCACTATAGACACATGAACAGTTATTCAGATAAATAACTGTTCACTCGAGATACTGTTCCCGATCCAA	Oligo PCR template for T7 ⎯ GA ⎯ smtO ⎯ 12BP stem Hairpin2 ⎯ InvadeR1_5'
KJJ.F14	TAATACGACTCACTATAGACACATGAACAGTTATTCAGATAAATAACTGTTCATCTCGAGATACTGTTCCCGATCCAA	Oligo PCR template for T7 ⎯ GA ⎯ smtO ⎯ 13BP stem Hairpin2 ⎯ InvadeR1_5'
KJJ.F15	TAATACGACTCACTATAGACACATGAACAGTTATTCAGATAAATAACTGTTCATGCTCGAGATACTGTTCCCGATCCAA	Oligo PCR template for T7 ⎯ GA ⎯ smtO ⎯ 14BP stem Hairpin2 ⎯ InvadeR1_5'
KJJ.F16	TAATACGACTCACTATAGACACATGAACAGTTATTCAGATAAATAACTGTTCAACTCGAGATACTGTTCCCGATCCAA	Oligo PCR template for T7 ⎯ GA ⎯ smtO ⎯ 12BP stem Hairpin2 ⎯ A ⎯ InvadeR1_5' (1BP spacer)
KJJ.F17	TAATACGACTCACTATAGACACATGAACAGTTATTCAGATAAATAACTGTTCAAACTCGAGATACTGTTCCCGATCCAA	Oligo PCR template for T7 ⎯ GA ⎯ smtO ⎯ 12BP stem Hairpin2 ⎯ AA ⎯ InvadeR1_5' (2BP spacer)
KJJ.F18	TAATACGACTCACTATAGACACATGAACAGTTATTCAGATAAATAACTGTTCAAAACTCGAGATACTGTTCCCGATCCAA	Oligo PCR template for T7 ⎯ GA ⎯ smtO ⎯ 12BP stem Hairpin2 ⎯ AAA ⎯ InvadeR1_5' (3BP spacer)
KJJ.C05	TAATACGACTCACTATAGGGACAAATGAAACAGACAAAGGCAGAACG	Top strand for T7 ⎯ GG ⎯ InvadeR2_5'
KJJ.C06	CGTTCTGCCTTTGTCTGTTTCATTTGTCCCTATAGTGAGTCGTATTA	Bottom strand for T7 ⎯ GG ⎯ InvadeR2_5'
KJJ.E60	TAATACGACTCACTATAGGCACATGAACAGTTATTCAGATAGACAAATGAAACAGACAAAGGCAGAACG	Oligo PCR template for T7 ⎯ GG ⎯ smtO ⎯ InvadeR2_5'
PCR Primer	Sequence	Purpose
KKA.C32	TAATACGACTCACTATAGGAACC	Forward Primer for KKA.C34, KJJ.E32
KKA.C33	GAGCTCTATGACAAGGGC	Reverse Primer for KKA.C34
KJJ.A69	TAATACGACTCACTATAGGAACC	Forward Primer for KKA.C35
KJJ.A70	CAAAAAACCCCTCAAGACC	Reverse Primer for all PCR template oligos that end with T7 terminator
KJJ.E63	TAATACGACTCACTATAGGTGC	Forward Primer for KJJ.E34
KJJ.E53	TAATACGACTCACTATAGGA	Forward Primer for KJJ.E54, KJJ.E55
KJJ.D77	TAATACGACTCACTATAGGT	Forward Primer for KJJ.C64, KJJ.C66, KJJ.E59
KJJ.C65	TAATACGACTCACTATAGGTAACTC	Forward Primer for KJJ.E35
KJJ.C35	TAATACGACTCACTATATCCTATC	Forward Primer for KJJ.F29
KJJ.C36	TAATACGACTCACTATAGGG	Forward Primer for all PCR template oligos that start with T7 ⎯ GGG
KJJ.C37	TTGGATCGGGAACAGTATC	Reverse Primer for all PCR template oligos that end with InvadeR1_5' (excpet for T7 ⎯ GG ⎯ tetO ⎯ InvadeR1_5')
KJJ.B11	TAATACGACTCACTATAGGTCCCTATC	Forward Primer for KJJ.B9
KJJ.B14	TTGGATCGGGAACAGTATCTCG	Reverse Primer for KJJ.B9
KJJ.C71	TAATACGACTCACTATAGACAC	Forward Primer for all PCR template oligos that contain T7 ⎯ GA ⎯ smtO
KJJ.C56	TAATACGACTCACTATAGGC	Forward Primer for all PCR template oligos that start with T7 ⎯ GGC
KJJ.E05	CGTTCTGCCTTTGTCTG	Reverse Primer for InvadeR2_5' DNA template
KJJ.E37	GGTCCCATTCGCCATTAC	Reverse Primer for all PCR template oligos that end with HDV ribozyme
Sequencing Primer	Sequence	Purpose
KKA.A38	GGGTTTTCCCAGTCACGACG	pUC19 Sequencing Primer
KKA.B57	GGCCACGATGCGTCCGGC	pET28c Sequencing Forward Primer
KKA.B58	ATCCGGATATAGTTCCTCCTTTCAGC	pET28c Sequencing Reverse Primer

### Sheet: Protein
Protein	AA Sequences (after purification)	Plasmid #	Addgene #
TetR-6XHis	MSRLDKSKVINSALELLNEVGIEGLTTRKLAQKLGVEQPTLYWHVKNKRALLDALAIEMLDRHHTHFCPLEGESWQDFLRNNAKSFRCALLSHRDGAKVHLGTRPTEKQYETLENQLAFLCQQGFSLENALYALSAVGHFTLGCVLEDQEHQVAKEERETPTTDSMPPLLRQAIELFDHQGAEPAFLFGLELIICGLEKQLKCESGSKLAAALEHHHHHH	pJBL701	140371
TtgR-6XHis	MVRRTKEEAQETRAQIIEAAERAFYKRGVARTTLADIAELAGVTRGAIYWHFNNKAELVQALLDSLHETHDHLARASESEDELDPLGCMRKLLLQVFNELVLDARTRRINEILHHKCEFTDDMCEIRQQRQSAVLDCHKGITLALANAVRRGQLPGELDVERAAVAMFAYVDGLIGRWLLLPDSVDLLGDVEKWVDTGLDMLRLSPALRKKLAAALEHHHHHH	pJBL721	140391
SmtB-TEV-6XHis	MTKPVLQDGETVVCQGTHAAIASELQAIAPEVAQSLAEFFAVLADPNRLRLLSLLARSELCVGDLAQAIGVSESAVSHQLRSLRNLRLVSYRKQGRHVYYQLQDHHIVALYQNALDHLQECRENLYFQGHHHHHH	pJBL725	140395
